# The essential function of the apical polar ring during the blood stage of *Plasmodium falciparum*

**DOI:** 10.64898/2026.01.08.698415

**Authors:** Pratima Gurung, Peter S. Back, Ilzat Ali, Gabrielle M. Hernandez, Jeffrey D. Dvorin

## Abstract

The apical polar ring (APR) is a defining cytoskeletal structure in apicomplexan parasites, critical for parasite morphology and host cell invasion. However, its molecular composition and function remain elusive in *Plasmodium falciparum*. Here, we identify and characterize PfAPR1 as an APR-resident protein. Conditional knockout of PfAPR1 reveals its essential role in asexual replication. Using iterative ultrastructure expansion microscopy (iU-ExM), we show that PfAPR1 predominantly localizes to the basal APR ring. Loss of PfAPR1 causes defects in daughter cell segmentation and subpellicular microtubules organization, while IMC formation and apical polarity are largely preserved. PfAPR1-KO parasites contact host red blood cells but fail to form a tight junction, resulting in a complete block in invasion. Using PfAPR1 as molecular bait, we identify additional APR proteins and delineate APR biogenesis with U-ExM. These findings define the molecular architecture and function of the APR in *P. falciparum,* highlighting it as a promising antimalarial target.
