## Supplementary material for "The essential function of the apical polar ring during the blood stage of *Plasmodium falciparum*": Table 1

### Sheet: PfAPR1-interactome List
Gene ID	Product Description	MWT(kDa)	UniquePeptide NF54_Dicre_R1_IP	TotalPeptide NF54_Dicre_R1_IP	UniquePeptide PfAPR1 R1_IP	TotalPeptide PfAPR1_R1_IP	UniquePeptide PfAPR1_R2_IP	TotalPeptide PfAPR1_R2_IP	Sum Intensity NF54_Dicre_R1_IP	Sum Intensity PfAPR1_R1_IP	Sum Intensity PfAPR1__R2_IP	lowest value	NF54_Dicre_R1_IP	PfAPR1__N54_R1_IP	PfAPR1__N54_R2_IP	NF54 (sumIntensity/Totalpeptide=median peptide)	PfAPR1_R1_(sumIntensity/Totalpeptide=median peptide)	PfAPR1_R2_(sumIntensity/Totalpeptide=median peptide)	AverageofPfAPR1_Sumintenstiy(R1&R2)	averageofPfAPR1_sumintesity(R1nR2)_/SumintensityNF54
PF3D7_1455300	conserved protein, unknown function	69.48	0	0	24	41	30	87	NF	97000000	650000000	97000000	0	1	6.70103	NF	2.36585e+06	7.47126e+06	4.91856e+06	4.91856e+06	NF
PF3D7_1141300	apical polar ring protein APR1, putative (PfAPR1)	120.31	0	0	83	151	59	75	NF	740000000	120000000	120000000	0	6.16667	1	NF	4.90066e+06	1600000	3.25033e+06	3.25033e+06	NF
PF3D7_1128900	conserved protein, unknown function (PfAPR4)	73.81	0	0	15	17	16	16	NF	32000000	27000000	27000000	0	1.18519	1	NF	1.88235e+06	1687500	1.78493e+06	1.78493e+06	NF
PF3D7_1307900	tripartite motif protein, putative (PfBBx)	105.32	0	0	28	32	18	20	NF	39000000	38000000	38000000	0	1.02632	1	NF	1218750	1900000	1559375	1559375	NF
PF3D7_1025900	conserved protein, unknown function	156.57	0	0	57	64	57	68	NF	80000000	89000000	80000000	0	1	1.1125	NF	1250000	1.30882e+06	1.27941e+06	1.27941e+06	NF
PF3D7_0628100	HECT domain-containing protein 1, putative	1205.26	0	0	11	12	42	46	NF	1500000	110000000	1500000	0	1	73.3333	NF	125000	2.3913e+06	1.25815e+06	1.25815e+06	NF
PF3D7_0817600	conserved protein, unknown function	112.09	0	0	12	12	24	26	NF	11000000	36000000	11000000	0	1	3.27273	NF	916667	1.38462e+06	1.15064e+06	1.15064e+06	NF
PF3D7_0612200	leucine-rich repeat protein	220.16	0	0	57	64	40	43	NF	70000000	33000000	33000000	0	2.12121	1	NF	1093750	767442	930596	930596	NF
PF3D7_1320700	conserved protein, unknown function	170.57	0	0	40	45	39	42	NF	25000000	40000000	25000000	0	1	1.6	NF	555556	952381	753968	753968	NF
PF3D7_1145400	dynamin-like protein	96.31	0	0	8	9	19	21	NF	4500000	21000000	4500000	0	1	4.66667	NF	500000	1000000	750000	750000	NF
PF3D7_0308700	conserved protein, unknown function	57.92	0	0	11	13	25	32	NF	6500000	30000000	6500000	0	1	4.61538	NF	500000	937500	718750	718750	NF
PF3D7_1031200	MORN repeat-containing protein 1	41.42	0	0	6	6	8	9	NF	2900000	8300000	2900000	0	1	2.86207	NF	483333	922222	702778	702778	NF
PF3D7_0815800	vacuolar protein sorting-associated protein 9, putative	214.56	0	0	38	45	42	55	NF	25000000	39000000	25000000	0	1	1.56	NF	555556	709091	632323	632323	NF
PF3D7_0524000	karyopherin beta	127.27	0	0	12	12	10	11	NF	5200000	8800000	5200000	0	1	1.69231	NF	433333	800000	616667	616667	NF
PF3D7_0530900	formin 1	309.28	0	0	16	18	15	15	NF	7400000	12000000	7400000	0	1	1.62162	NF	411111	800000	605556	605556	NF
PF3D7_1118700	myosin light chain B	78.69	0	0	19	21	13	14	NF	8900000	11000000	8900000	0	1	1.23596	NF	423810	785714	604762	604762	NF
PF3D7_0321500	peptidase, putative	125.81	0	0	14	17	7	7	NF	12000000	2900000	2900000	0	4.13793	1	NF	705882	414286	560084	560084	NF
PF3D7_0308100	zinc finger protein, putative	202.02	0	0	65	82	58	69	NF	40000000	43000000	40000000	0	1	1.075	NF	487805	623188	555497	555497	NF
PF3D7_1332200	conserved protein, unknown function	113.48	0	0	11	13	22	41	NF	5800000	25000000	5800000	0	1	4.31034	NF	446154	609756	527955	527955	NF
PF3D7_1142100	DnaJ domain-containing protein, putative	324.63	0	0	37	40	16	18	NF	26000000	6900000	6900000	0	3.76812	1	NF	650000	383333	516667	516667	NF
PF3D7_1466100	protein phosphatase containing kelch-like domains	100.71	0	0	15	17	14	15	NF	6400000	9100000	6400000	0	1	1.42188	NF	376471	606667	491569	491569	NF
PF3D7_1327500	conserved protein, unknown function	103.03	0	0	12	17	13	15	NF	12000000	3900000	3900000	0	3.07692	1	NF	705882	260000	482941	482941	NF
PF3D7_1026600	conserved Plasmodium protein, unknown function	196.37	0	0	11	14	34	37	NF	3800000	25000000	3800000	0	1	6.57895	NF	271429	675676	473552	473552	NF
PF3D7_0810600	ATP-dependent RNA helicase DBP1, putative	108.57	0	0	12	12	7	7	NF	6000000	2900000	2900000	0	2.06897	1	NF	500000	414286	457143	457143	NF
PF3D7_0617100	AP-2 complex subunit alpha, putative	145.27	0	0	11	12	13	15	NF	5400000	6900000	5400000	0	1	1.27778	NF	450000	460000	455000	455000	NF
PF3D7_1463900	rhoptry neck protein 11, putative	127.06	0	0	10	10	10	11	NF	3800000	5300000	3800000	0	1	1.39474	NF	380000	481818	430909	430909	NF
PF3D7_1325400	CRWN-like protein, putative	418.82	0	0	35	40	17	18	NF	17000000	6300000	6300000	0	2.69841	1	NF	425000	350000	387500	387500	NF
PF3D7_1252100	rhoptry neck protein 3	262.99	0	0	25	28	23	29	NF	8700000	13000000	8700000	0	1	1.49425	NF	310714	448276	379495	379495	NF
PF3D7_1440400	zinc finger protein, putative	152.7	0	0	11	11	10	12	NF	4400000	4000000	4000000	0	1.1	1	NF	400000	333333	366667	366667	NF
PF3D7_0813100	conserved Plasmodium protein, unknown function	78.52	0	0	10	11	16	21	NF	3100000	9000000	3100000	0	1	2.90323	NF	281818	428571	355195	355195	NF
PF3D7_0704800	protein phosphatase PPM12, putative	152.56	0	0	21	34	15	15	NF	8800000	6500000	6500000	0	1.35385	1	NF	258824	433333	346078	346078	NF
PF3D7_1145200	serine/threonine protein kinase, putative	238.62	0	0	17	18	16	16	NF	6000000	5700000	5700000	0	1.05263	1	NF	333333	356250	344792	344792	NF
PF3D7_1220300	cell cycle associated protein, putative	323.87	0	0	13	16	15	17	NF	3900000	7000000	3900000	0	1	1.79487	NF	243750	411765	327757	327757	NF
PF3D7_0607600	spindle assembly abnormal protein 6, putative	101.17	0	0	12	14	7	8	NF	5100000	1900000	1900000	0	2.68421	1	NF	364286	237500	300893	300893	NF
PF3D7_1117900	conserved Plasmodium protein, unknown function	175.26	0	0	19	22	22	27	NF	6000000	8000000	6000000	0	1	1.33333	NF	272727	296296	284512	284512	NF
PF3D7_0529800	conserved Plasmodium protein, unknown function	225.39	0	0	15	16	10	11	NF	4400000	3200000	3200000	0	1.375	1	NF	275000	290909	282955	282955	NF
PF3D7_0305500	protein dopey homolog, putative	467.59	0	0	27	30	28	36	NF	6700000	9300000	6700000	0	1	1.38806	NF	223333	258333	240833	240833	NF
PF3D7_1312100	GYF domain-containing protein, putative	159.2	0	0	10	11	5	6	NF	1900000	1800000	1800000	0	1.05556	1	NF	172727	300000	236364	236364	NF
PF3D7_0930800	regulator of chromosome condensation, putative	545.81	0	0	34	40	7	8	NF	8900000	2000000	2000000	0	4.45	1	NF	222500	250000	236250	236250	NF
PF3D7_1036900	conserved Plasmodium protein, unknown function	192.57	0	0	13	13	13	14	NF	2300000	3700000	2300000	0	1	1.6087	NF	176923	264286	220604	220604	NF
PF3D7_0504800	conserved Plasmodium protein, unknown function	671.6	0	0	18	20	4	4	NF	3500000	1000000	1000000	0	3.5	1	NF	175000	250000	212500	212500	NF
PF3D7_0108300	conserved Plasmodium protein, unknown function	254.83	0	0	11	13	13	13	NF	2100000	2700000	2100000	0	1	1.28571	NF	161538	207692	184615	184615	NF
PF3D7_1134300	erythrocyte membrane and merozoite antigen EMMA1	262.68	0	0	27	35	8	13	NF	6300000	760000	760000	0	8.28947	1	NF	180000	58461.5	119231	119231	NF
PF3D7_0614100	filamin domain-containing protein, putative	112.5	0	0	5	23	5	29	NF	1500000	3000000	1500000	0	1	2	NF	65217.4	103448	84332.8	84332.8	NF
PF3D7_1138000	conserved Plasmodium protein, unknown function (PFCHAKRA)	335.71	1	1	128	169	103	137	14000	110000000	120000000	14000	1	7857.14	8571.43	14000	650888	875912	763400	54.5286	54.5286
PF3D7_0919900	regulator of chromosome condensation-PP1-interacting protein	395.91	2	2	108	133	111	136	150000	130000000	170000000	150000	1	866.667	1133.33	75000	977444	1250000	1.11372e+06	14.8496	14.8496
PF3D7_0515700	glideosome-associated protein 40, putative	51.77	3	6	8	11	8	11	320000	10000000	4800000	320000	1	31.25	15	53333.3	909091	436364	672727	12.6136	12.6136
PF3D7_0615400	ribonuclease, putative	323	1	1	49	55	17	20	45000	32000000	10000000	45000	1	711.111	222.222	45000	581818	500000	540909	12.0202	12.0202
PF3D7_0508900	protein AAP6	369.95	3	3	94	116	89	102	250000	130000000	89000000	250000	1	520	356	83333.3	1.12069e+06	872549	996619	11.9594	11.9594
